# The piRNA pathway sustains adult neurogenesis by reducing protein synthesis and cellular senescence

**DOI:** 10.1101/2020.09.15.297739

**Authors:** C. Gasperini, K. Tuntevski, R. Pelizzoli, A. Lo Van, D. Mangoni, R.M. Cossu, G. Pascarella, P. Bianchini, P. Bielefeld, M. Scarpato, M. Pons-Espinal, R. Sanges, A. Diaspro, C.P. Fitzsimons, P. Carninci, S. Gustincich, D De Pietri Tonelli

## Abstract

Adult Neural progenitor cells (aNPCs) ensure lifelong neurogenesis in the mammalian hippocampus. Proper regulation of aNPC fate entails important implications for brain plasticity and healthy aging. Piwi proteins and the small noncoding RNAs interacting with them (piRNAs) are best known in gonads as repressors of transposons. Here, we show that Piwil2 (Mili) and piRNAs are abundant in aNPCs of the postnatal mouse hippocampus and demonstrate that this pathway is essential for proper neurogenesis. Particularly, depleting the piRNA pathway in aNPCs impaired neurogenesis, increased senescence and accordingly the generation of reactive glia. Moreover, this manipulation primarily elevated 5S ribosomal RNA, SINEB1 and mRNAs encoding ribosomal proteins and regulators of translation, resulting in higher polysome density and protein synthesis upon differentiation. Our results provide evidence of an essential role for the piRNA pathway in maintaining homeostasis to sustain neural stem cell fate, underpinning its possible involvement in brain plasticity and successful aging.
