## Supplementary Table S1 for "The piRNA pathway sustains adult neurogenesis by reducing protein synthesis and cellular senescence"

### Sheet: 298 piRNA clusters
ID cluster	Chromosome	start	end	READ sequence	piR-cluster
cluster_9645108_Reversed	chr8	113155184	113155223	GCATTGGTGGTTCAGTGGTAGAATTCTCGC	piR-cluster 1
cluster_10189609	chr9	105721605	105721721	GGCGGCGCGGGGTCTCCCCCCGCCGGGCGTCGGGA	piR-cluster 2
cluster_3649515	chr15_rev	79913276	79913360	ACAGAAACTCTGTGCTGAATGTCAAGTTCTGATT	piR-cluster 3
cluster_9835859	chr9_reversed	21893559	21893699	GTAGGATTTGCTGAAGGAGGCAGAGGCAGGAGGAT	piR-cluster 4
cluster_9535920	chr8_rev	87635760	87635980	GACGACCTGCTTCTGGGTCGGGGTTTCGT	piR-cluster 5
cluster_6258032_Reversed	chr3	84032968	84033008	GCATTGGTGGTTCAGTGGTAGAATTCTC
cluster_652054	chr1	172975110	172975151	GCCTAGCATTGGTGGTTCAGTGGTAGAATTCTCG
cluster_5433643_Reversed	chr2	57034845	57034881	CTTGCATTGGTGGTTCAGTGGTAGAATTCTCGC
cluster_2465515	chr13	23609066	23609103	AAGGAGCATTGGTGGTTCAGTGGTAGAATTCTCGC
cluster_9648254	chr8	113586454	113586492	TAAGGCATTGGTGGTTCAGTGGTAGAATTCTCG
cluster_9645106_Reversed	chr8	113154491	113154530	CATTGGTGGTTCAGTGGTAGAATTCTCGCCT
cluster_1575077_Reversed	chr11	68932334	68932370	CTGCATTGGTGGTTCAGTGGTAGAATTCTCGCC
cluster_284003_Reversed	chr1	74863359	74863398	TAGTCGCATTGGTGGTTCAGTGGTAGAATTCTCGC
cluster_2455548	chr13	21802442	21802482	ACCGGAGCATTGGTGGTTCAGTGGTAGAATTCTCGCC
cluster_6329858	chr3	96115170	96115206	GGAGCATTGTGGTTCAGTGGTAGAATTCTCGC
cluster_4445032_reversed	chr17	56231415	56231501	GGGTTCGATTCCCGGTCAGGGAAGC
cluster_652245	chr1	172996755	172996793	AGGGCATGGGTGGTTCAGTGGTAGAATTCTCGCC
cluster_652314	chr1	173004388	173004527	GCATGGGTGGTTCAGTGGTAGAATTCTCGC
cluster_652381	chr1	173011962	173012101	GCATGGGTGGTTCAGTGGTAGAATTCTCGC
cluster_6330731_reversed	chr3	96227881	96228043	TGGTTCAATGGTAGAATTCTCGCCTCC
cluster_8512653	chr6	148357102	148357141	TGGTTCAGTGGTAGAATTCTCGCCTGCC
cluster_1171688_reversed	chr10	99499764	99499802	GTGGTTCAGTGGTAGAATTCTCGCCT
cluster_6660623	chr4	32317221	32317296	GTGGTTCAATGGTAGAATTCTCGCCTCCC
cluster_2465304	chr13	23555395	23555508	TCCCACATGGTCTAGCGGTTAGGATTCCTG
cluster_8840659	chr7	65654678	65654768	CACATGGTCTAGCGGTTAGGATTCCTGGTT
cluster_10185058_reversed	chr9	104310799	104311081	TCCCACATGGTCTAGCGGTTAGGATTCCTGG
cluster_3210925	chr14	76552564	76552843	CATGGTCTAGCGGTTAGGATTCCTGGTTTT
cluster_9718903_reversed	chr8	126105013	126105180	GGAATACCGGGTGCTGTAGGCTTTTTGG
cluster_9718949_reversed	chr8	126130479	126130631	GGAATACCGGGTGCTGTAGGCTTTTTGG
cluster_124711_reversed	chr1	34491578	34491962	CCATATGGTCTAGCGGTTAGGATTCCTGG
cluster_6331431_reversed	chr3	96304250	96304380	TTTAGTAGTACCGTCCCTTTGCAGCTTTTT
cluster_9718853_reversed	chr8	126083082	126083224	GGGAATACCGGGTGCTGTAGGCTTTTT
cluster_9718821_reversed	chr8	126064372	126064518	GGAATACCGGGTGCTGTAGGCTTTTT
cluster_9718816_reversed	chr8	126062676	126062810	GGGAATACCGGGTGCTGTAGGCTTTTT
cluster_9718848_reversed	chr8	126079653	126079786	GGAATACCGGGTGCTGTAGGCTTTTT
cluster_9718975_reversed	chr8	126144133	126144265	GGAATACCGGGTGCTGTAGGCTTTTT
cluster_9718899_reversed	chr8	126103342	126103471	GGAATACCGGGTGCTGTAGGCTTTTT
cluster_9718905_reversed	chr8	126106740	126106873	TGGGAATACCGGGTGCTGTAGGCTTTTT
cluster_9718866_reversed	chr8	126088156	126088304	GGAATACCGGGTGCTGTAGGCTTTTT
cluster_2465221	chr13	23528171	23528294	GCCCGGCTAGCTCAGTCGGTAGAGCA
cluster_9718916_reversed	chr8	126111853	126111984	GAATACCGGGTGCTGTAGGCTTTTT
cluster_4304730_reversed	chr17	29655432	29655527	CATTGGTGGTTCAGTGGTAGAATTCTCG
cluster_9718970_reversed	chr8	126142430	126142554	GAATACCGGGTGCTGTAGGCTTTTT
cluster_6330779	chr3	96232051	96232314	TGCCCGGCTAGCTCAGTCGGTAGAGCAT
cluster_1803315_reversed	chr11	108872944	108873477	GGCGTCCAGTGCGGTAACGCGACCGATCC
cluster_3225730	chr14	79881441	79881645	TTCCCATATGGTCTAGCGGTTAGGATTCC
cluster_9718824_reversed	chr8	126066073	126066202	TGGGAATACCGGGTGCTGTAGGCTTTTT
cluster_9718896_reversed	chr8	126101650	126101776	GTCTACGGCCATACCACCCTGAACGC
cluster_9718872	chr8	126091532	126091655	GGGAATACCGGGTGCTGTAGGCTTTTT
cluster_9718839	chr8	126074562	126074685	GGGAATACCGGGTGCTGTAGGCTTTTT
cluster_9718966	chr8	126138994	126139117	GGGAATACCGGGTGCTGTAGGCTTTTT
cluster_9718923	chr8	126115266	126115392	GGGAATACCGGGTGCTGTAGGCTTTTT
cluster_1474079	chr11	48631842	48632269	GTTTCCGTAGTGTAGTGGTTATCACGTTCGC
cluster_9718874	chr8	126093223	126093346	GGGAATACCGGGTGCTGTAGGCTTTTT
cluster_6331429_reversed	chr3	96303072	96303892	GCCCGGCTAGCTCAGTCGGTAGAGCATG
cluster_2156843_reversed	chr12	72070095	72070198	GCCCGGCTAGCTCAGTCGGTAGAGCAT
cluster_6331067_reversed	chr3	96261945	96262086	GTCGTCCTTCTTGCTCCATGTCCTGCTTTCTT
cluster_6331001	chr3	96256395	96256536	GTCGTCCTTCTTGCTCCATGTCCTGCTTTCTT
cluster_2457396	chr13	22118408	22118501	TTTCCGTAGTGTAGTGGTTATCACGTT
cluster_9718946_reversed	chr8	126128844	126128970	TGGGAATACCGGGTGCTGTAGGCTTTTT
cluster_9718926	chr8	126118650	126118775	ATACCGGGTGCTGTAGGCTTTTT
cluster_9718849	chr8	126081386	126081510	CCGCCTGGGAATACCGGGTGCTGTAGG
cluster_1474373	chr11	48670099	48670287	TTTCCGTAGTGTAGTGGTTATCACGTTCGCC
cluster_9718860	chr8	126135612	126135733	GTCTACGGCCATACCACCCTGAACGCGCCCGAT
cluster_9718980_reversed	chr8	126145825	126145965	TACGGCCATACCACCCTGAACGCGCCCGATCT
cluster_9718825	chr8	126067769	126067891	GGAATACCGGGTGCTGTAGGCTTTTT
cluster_9718930	chr8	126122054	126122176	GGGAATACCGGGTGCTGTAGGCTTTTT
cluster_2465266_reversed	chr13	23537994	23538156	TTTCCGTAGTGTAGTGGTTATCACGTTC
cluster_2464288	chr13	23391982	23392083	ACCGGGCGGGAACAACACTTGTCAGTTTCTTT
cluster_9718863	chr8	126086491	126086616	CCACCCTGAACGCGCCCGATCTCGT
cluster_6330043	chr3	96136570	96136915	TTTCCGTAGTGTAGTGGTTATCACGTTC
cluster_652645	chr1	173041556	173041815	GTTTCCGTAGTGTAGTGGTTATCACGTT
cluster_10125999_Reversed	chr9	90021391	90021417	GCCCGGCTAGCTCAGTCGGTAGAGCATGGGACT
cluster_6330605	chr3	96213296	96214384	GCCGTGATCGTATAGTGGTTAGTACTCTG
cluster_9718956_reversed	chr8	126133914	126134041	GTCTACGGCCATACCACCCTGAACGCGCC
cluster_3933240	chr16	33002017	33002111	TGGGAATACCGGGTGCTGTAGGCTTTTT
cluster_9718954_reversed	chr8	126132217	126132343	GTCTACGGCCATACCACCCTGAACGCGCCC
cluster_9718911_reversed	chr8	126110139	126110264	GTCTACGGCCATACCACCCTGAACGCGCCCG
cluster_9718892_reversed	chr8	126099973	126100097	GTCTACGGCCATACCACCCTGAACGCGCC
cluster_9718924_reversed	chr8	126116968	126117092	CCTGGGAATACCGGGTGCTGTAGGCTTTTT
cluster_9718962_reversed	chr8	126137311	126137436	GTCTACGGCCATACCACCCTGAACGCGCCC
cluster_9718886_reversed	chr8	126098294	126098418	GTCTACGGCCATACCACCCTGAACGCGCC
cluster_9718869_reversed	chr8	126089866	126089990	TCTACGGCCATACCACCCTGAACGCGCCC
cluster_9718882_reversed	chr8	126096607	126096730	GTCTACGGCCATACCACCCTGAACGCGCC
cluster_6856318_reversed	chr4	82265508	82265617	GCCGTGATCGTATAGTGGTTAGTACTCTG
cluster_9718829_reversed	chr8	126069475	126069598	GTCTACGGCCATACCACCCTGAACGCGCCCGAT
cluster_9718832_reversed	chr8	126071162	126071285	GTCTACGGCCATACCACCCTGAACGCGCC
cluster_9718840_reversed	chr8	126076261	126076382	GGCCATACCACCCTGAACGCGCCCGAT
cluster_9718928_reversed	chr8	126120354	126120475	CGGCCATACCACCCTGAACGCGCCCGAT
cluster_9718942_reversed	chr8	126127144	126127265	GTCTACGGCCATACCACCCTGAACGCGCC
cluster_9718960_reversed	chr8	126135612	126135733	GTCTACGGCCATACCACCCTGAACGCGCC
cluster_9718969_reversed	chr8	126140707	126140828	GTCTACGGCCATACCACCCTGAACGCGCC
cluster_9718878_reversed	chr8	126094898	126095022	GGATGGGATTCCCCCTGGGAATACCGGGT
cluster_6065478	chr3	30500128	30500276	GTTTCCGTAGTGTAGTGGTTATCACGTTCGC
cluster_2279685	chr12	100883424	100883915	GGTAAAGCGAATGATTAGAGGTCTTGGGGC
cluster_9718846_reversed	chr8	126077957	126078081	TACGGCCATACCACCCTGAACGCGCCCGAT
cluster_9718936_reversed	chr8	126125468	126125591	GCCCGCCCTCGTCTACGGCCATACCACCCTGAA
cluster_9718908_reversed	chr8	126108431	126108556	GATTCCCCCTGGGAATACCGGGTGCTGTAGGC
cluster_9718920_reversed	chr8	126113551	126113672	TACGGCCATACCACCCTGAACGCGCCCGATCT
cluster_9718836_reversed	chr8	126072854	126072977	TCTACGGCCATACCACCCTGAACGCGCCCGAT
cluster_4964545_reversed	chr19	5797380	5798419	ATTTGAGCCAGAAGACCGAAATTAACTTT
cluster_10723569_reversed	chrX	121080079	121080198	GGAGGATCACGAGTTCGAGGCCAGTCTGGG
cluster_6859491	chr4	82975183	82975278	AGGAGGATCACGAGTTCGAGGCCAGCCTG
cluster_7207455	chr4	149191840	149191938	GTCTACGGCCATACCACCCTGAACGCGCCCGAT
cluster_10723569	chrX_reversed	121080079	121080198	GGAGGATCACGAGTTCGAGGCCAGTCTGGG
cluster_10285460	chr9	123370885	123371315	TTCACCAAGCGTTGGATTGTTCACCCACTA
cluster_6759554	chr4	53873511	53873649	CCGCCTGGGAATACCGGGTGCTGTAGGCTT
cluster_10719497	chrX_reversed	120407844	120407963	AGTTCGAGGCCAGTCTGGGCTACACATTTT
cluster_10719997	chrX_reversed	120506014	120506133	TTCGAGGCCAGTCTGGGCTACACATTTTT
cluster_3549834	chr15_reversed	57264754	57264803	CCATACCACCCTGAACGCGCCCGATCTC
cluster_10720850	chrX_reversed	120637221	120637340	TTCGAGGCCAGTCTGGGCTACACATTTTT
cluster_4409223	chr17	47985779	47985879	TACGGCCATACCACCCTGAACGCGCCCGAT
cluster_10722752	chrX_reversed	120947486	120947605	GAGTTCGAGGCCAGCTGGGCTACACATTTTTT
cluster_1099624	chr10	82417832	82418192	TAAAGGAATTGATGGAAGGGCACCACC
cluster_9718934	chr8_reversed	126123758	126123879	ACCGCCTGGGAATACCGGGTGCTGTAGG
cluster_10300934	chrX	5684007	5684135	GCCATACCACCCTGAACGCACCCGATCTC
cluster_8202060	chr6	72756958	72757065	TGGTGGCGCACTAGGATTTTGAAGGAGGCAG
cluster_7941670	chr6	3150644	3153083	AAAAATAACAATACAGGACTCTTTGGAGGCCCT
cluster_8096801	chr6_reversed	47617995	47618042	GTTCGAGGCCAGCCTGGGCTACACATTTTT
cluster_9718983	chr8_reversed	126147534	126147650	GTCTACGGCCATACCACCCTGAACGCGCCCGAT
cluster_5110053	chr19	40194193	40194388	GTGAAGCAGAATTCACCAAGCGTTGGATTGT
cluster_1720254	chr11	95942354	95942597	AGAATTCACCAAGCGTTGGATTGTTCACC
cluster_10845345	chrX	155887208	155887255	GTCTACGGCCATACCACCCTGAACGCGCCCG
cluster_851094	chr10	27672181	27672262	GTCTATGGCCATACCACCCTGAACGCGCCCG
cluster_5969440	chr3	5860337	5860773	CGCGCAGGATGAACGAGATTCCCACTGTCCCT
cluster_8097100	chr6_reversed	47728243	47728341	TCACGAGTTCGAGGCCAGCCTGGGCTACACATTTT
cluster_4601847	chr18_reversed	3012630	3012701	GCTAGCTCAGTCGGTAGAGCATGAGACTCTT
cluster_1524332	chr11	58464115	58464248	ATGAGTTCGAGGCCAGCCTGGGCTACACATTT
cluster_10255749	chr9_reversed	118584043	118584256	TTGAAAGTCAGCCCTCGACACAAGGGTTTGT
cluster_2457364	chr13_reversed	22107627	22107740	GCGTGGGTgtttccgtagtgtagtggttatcac
cluster_2464346	chr13	23399246	23399888
cluster_6104616	chr3_reversed	39534880	39534952	CCGCCTGGGAATACCGGGTGCTGTAGGCT
cluster_4402934	chr17	47197536	47197633	GAGTTCGAGGCCAGCCTGGGCTATACATTT
cluster_7966503	chr6	10050358	10050469
cluster_4369133	chr17	39979892	39982168	ATGTGGTGCTCCGGAGTTCTCTTCGGGCCAG
cluster_183312	chr1	47487727	47487794	ATACCACCCTGAACGCGCCCGATCTCGT
cluster_6331113	chr3	96267764	96268066	CGTGATCGTATAGTGGTTAGTACTCTGCGTT
cluster_576998	chr1_reversed	153538532	153538622	AGGAGGATCACGAGTTCGAGGCC-AGCCTGGG
cluster_2464277	chr13_reversed	23390529	23390809	GTTTCTGTAGTGTAGTGGTTATCACGCTCGCCT
cluster_10412551	chrX	33620803	33620873	CGAGGCCAGCCTGGGCTACACATTTT
cluster_6330851	chr3	96239852	96240055	GCCGTGATCGTATAGGGGTTAGTACTCTGCGTT
cluster_8097067	chr6_reversed	47721992	47722122	CGAGTTCGAGGCCAGCCTGGGCTACACATTTT
cluster_1788985	chr11	106362110	106362392	GATGATGACACTCCATACATAGCACGCGTT
cluster_613554	chr1	162968441	162968524	TTACTTGATGATAGTAAAAGATCTGATG
cluster_8996547	chr7	106652331	106652424	AGTTCGAGGCCAGCCTGGGCTACACATTTT
cluster_9046323	chr7_reversed	117203155	117203451	CACCAAGCGTTGGATTGTTCACCCACT
cluster_10117286	chr9_reversed	88416611	88416742	CCATAATTACGGATCTGGCTTCTGAGA
cluster_10119550	chr9_reversed	88752507	88752638	CCATAATTACGGATCTGGCTTCTGAGA
cluster_1605369	chr11	74133322	74133415	CCGCCTGGGAATACCGGGTGCTGTAGGCTT
cluster_415859	chr1_reversed	108901471	108901549	GAGTTCGAGGCCAGCCTGGGCTACACATTT
cluster_5963088	chr3	4338965	4339118	GTCTACGGCCATACCACCCTGAACGCGCCCG
cluster_2456862	chr13	22012061	22012153	GGTTCCATGGTGTAATGGTTAGCACTCTGGACTC
cluster_2660245	chr13_reversed	64661098	64661173	GAGGATCACGAGTTCGAGGCCAGCCTGGGCTAC
cluster_8097043	chr6_reversed	47717585	47717711	CACGAGTTCGAGGCCAGCCTGGGCTACACATTTTTT
cluster_10117284	chr9_reversed	88416343	88416474	ACTTACGGATCTGGCTTCTGAGATGGA
cluster_10117846	chr9_reversed	88493162	88493293	AGTCTATGATGATCCTATCCCGAACCTGAAT
cluster_10120876	chr9	88970137	88970271	GAAAAACCATACTTACGGATCTGGCTTCTGAGA
cluster_2464190	chr13	23377215	23377345	GTTTCCGTAGTGTAGTGGTCATCACGCTCGCCT
cluster_4802658	chr18_reversed	54858712	54859030	TGAACGAGATTCCCACTGTCCCTACCTATTTT
cluster_438585	chr1_reversed	115800560	115800877	CCCTGTTGAGCTTGACTCTAGTCTGGTATG
cluster_9974720	chr9_reversed	55756587	55756625	CGAGTTCGAGGCCAGCCTGGGCTACACATTTTT
cluster_8600126	chr7_rev	17057140	17057388	CCGCCTGGGAATACCGGGTGCTGTAGGCT
cluster_10367878	chrX_reversed	21257678	21257773	ATTCACCAAGCGTTGGATTGTTCACCCACTA
cluster_3948531	chr16_rev	35981576	35982255	CAGAATTCACCAAGCGTTGGATTGTTCACCC
cluster_4775761	chr18_rev	46514562	46514676	CACGAGTTCGAGGCCAGCCTGGGCTACACATTT
cluster_2191267	chr12	79780444	79780526	ACAAGTTCGAGGCCAGCCTGGGCTACACATTTT
cluster_2411831	chr13_rev	9833548	9833776	TATTGAAAGTCAGCCCTCGACACAAGGGTTTGT
cluster_2190211	chr12	79451855	79452163	CCGTGGAGCAGAAGGGCAAAAGCTCGCTTG
cluster_2465001	chr13_rev	23492928	23493019	GTTTCCGTAGTGTAGTGGTCATCACGCTCGCCT
cluster_2465069	chr13_rev	23505104	23505194	GTTTCCGTAGTGTAGTGGTCATCACGCTCGCCT
cluster_218158	chr1	56838829	56839274	GAGACTCTGGCATGCTAACTAGTTACACGAC
cluster_4986376	chr19	8799021	8799112	TGCAATGATGTCATCTTACTACTGAAA
cluster_3522871	chr15	47371463	47371722	TCCGACCTGGGTATAGGGGCGAAAGACT
cluster_4460203	chr17	59208130	59208167	Agtttccctagtgtagtggttatcacgttc
cluster_495207	chr1	133043662	133043748	TTTGAGGCCAGCCTGGGCTACACATTTTTA
cluster_9114250	chr7	133734831	133734914	CAGGAGGATCACGAGTTCGAGGCCAGCCTA
cluster_2005026	chr12	25152083	25152119	CGGCTAACTCAGTCGGTAGAGCATGAGACTC
cluster_2597342	chr13_rev	54285322	54285437	CAGAATTCACCAAGCGTTGGATTGTTTACCCA
cluster_2795293	chr13	64661098	64661173	GAGAACTTTGAAGGCCGAAGTGGAGAAGGGTT
cluster_3763914	chr15	100634439	100634514	AGGATCACGAGTTCGAGGCCAGCCTAGGCTACA
cluster_5216971	chr2_rev	5300080	5300266	CATGAATGGATGAACGAGATTCCCACTGTCCCT
cluster_9782500	chr9_rev	10566508	10566555	GGTTCCATGGTGTAATGGTTAGCACTCTGGACT
cluster_6030958	chr3	20079381	20079661	CCCTGGTGGTCTAGTGGTTAGGATTCGGCGCT
cluster_4860700	chr18	68851712	68851970	GGAGCCGGGCGTGGAATGCGAGTGCCTAGT
cluster_6330187	chr3_rev	96150395	96150875	TCCCTGGTCTAGTGGCTAGGATTCGGCGCT
cluster_6330421	chr3	96191121	96191601	TCCCTGGTGGTCTAGTGGTTAGGATTCGGCGC
cluster_10217844	chr9	110144274	110144363	GAGTTCGAGGCCAGCCTGGGCTACACATTAAA
cluster_9088192	chr7_rev	127897513	127897765	CTCTGAATGTCAAAGTGAAGAAATTCAATGAA
cluster_4986382	chr19	8799570	8799671	ATGACTGCTAATGAAAACACAGGAACACCTGAG
cluster_5040454	chr19	22926422	22926663	CTGAATGTCAAAGTGAAGAAATTCAATGAA
cluster_7091450	chr4_rev	132670438	132670484
cluster_8667996	chr7_rev	27245872	27245910	GGGTGGTTCAGTGGTAGAGTTCTCGCCT
cluster_2097047	chr12	55236454	55236551	ATCACGAGTTCGAGGCCAGCCTGGGCTA
cluster_6935118	chr4	105310413	105310487	CGAGGCCAGCCTGGGCTACACATTTTTAG
cluster_3659061	chr15	81400401	81400449
cluster_735667	chr1	192944802	192945053	CTCTGAATGTCAAAGTGAAGAAATTCAATGAA
cluster_6724347	chr4	45359306	45359575	CCAGTGCTCTGAATGTCAAAGTGGAG
cluster_10879007	chrY_rev	328088	328160	GGTCGGGCCTGGTTAGTACTTGGATGGGAG
cluster_2855190	chr13_rev	113368840	113368945	CCCAGTGCTCTGAATGTCAAAGTGAAGAAATTC
cluster_4544921	chr17_rev	82237861	82237930	CTGCCCAGTGCTCTGAATGTCAAAGTGAAGAA
cluster_5216972	chr2_rev	5300271	5300422	CTGCCCAGTGCTCTGAATGTCAAAGTGAAG
cluster_5636987	chr2	113929099	113929148	TCCTCGTTAGTATAGTGGTGAGTATCCCTGCC
cluster_8996505	chr7	106646238	106646361	GCCTGGTTAGTACTTGGATGGGAGACCGCCT
cluster_4986371	chr19	8798483	8798562	TATCTGTGAGGATAAGTAACTCTGAGGA
cluster_3835356	chr16_rev	13369201	13369293	AGTTCGAGGTCAGCCTGGGCTACACATTTTT
cluster_613528	chr1	162965979	162966066	GGGATTTCTGAAAAACACTTTTCTGAGGCTT
cluster_1473949	chr11	48614354	48614483	TTGCTTTGCTGAAATCCAGAGGCTGTTTCTGA
cluster_3823951	chr16_rev	11143929	11144442	GCACGTTCGTGTGGAACCTGGCGCTAAACCATT
cluster_10693883	chrX_rev	113400769	113400860	CGCGCATGAATGGATGAACGAGATTCCCACTGT
cluster_2464041	chr13	23359486	23359902	CAAGTTCGAGGCCAGCCTGGGCTACACATTT
cluster_4178603	chr17_rev	8145058	8145322	CCCAGTGCTCTGAATGTCAAAGTGAAGAAATT
cluster_8336965	chr6	109455111	109455341	AAAGCGAATGATTAGAGGTCTTGGGGCCGAAA
cluster_10455617	chrX_rev	46419572	46419614	AGAGTGGCGCAGCGGAAGCGTGCTGGGCC
cluster_3498553	chr15_rev	39596950	39597020	GAGGCCAGCCTGGGCTACACATTTT
cluster_4544918	chr17_rev	82237623	82237706	TGAGAGGTATAGAATAAGTGGGAGGCCCCA
cluster_5306775	chr2	26766769	26766874	AGTGGTGATGACACTAGAACCACCAAGATCGCTGATG
cluster_9976647	chr9_rev	56071373	56071796	CCGTCGGGACCGGGGTCCGGTGCGGAGAGCCGTT
cluster_2855189	chr13_rev	113368357	113368565	GCATGAATGGATGGACGAGATTCCCACTGTCCC
cluster_9685019	chr8_rev	121862736	121863134	GAGTTCGAGGCCAGCCTGGGCTACACATTT
cluster_10337352	chrX_rev	13892523	13892702	CTGGTATTGCATACCTCCAGGAACGGTGCACC
cluster_3128484	chr14_r	57312830	57313022	ACGCGCATGAATGGATGAACGAGATTCCC
cluster_3308887	chr14	109830158	109830201	GTCTACGGCCATACCACCCTGAACGTGCCCGAT
cluster_5489163	chr2	73705930	73706091	TGAAAGTCAGCCCTCGACACAAGGGTTTGT
cluster_10173851	chr9	102030188	102030424	TCTCAGAAGCTAAGCAGGGTCGGGCCTGGTT
cluster_2549561	chr13_rev	44964938	44965118	GGAGCCGGGCGTGGAATGCGAGTGCCAGT
cluster_2836426	chr13	107911972	107912048	TTTAAATGGGTAAGAAGCCCGGCTCGCTGGC
cluster_3966641	chr16	41217857	41217949	GAAGCTAAGCAGGGTCGGGCCTGGTTAGTACTT
cluster_4172642	chr17_rev	7146196	7146460	CCCAGTGCTCTGAATGTCAAAGTGAAGAAATTCAAT
cluster_5634336	chr2_rev	113046098	113046179	AGCTAAGCAGGGTCGGGCCTGGTTAGTACTTGGAT
cluster_5866560	chr2	166890768	166890859	TGATCTCAAATACTAATTGCCAGTTTTGTCTGATG
cluster_6804653	chr4	63972995	63973036	GTCTACGGCCATACCACCCTGAACGCGCC
cluster_7119884	chr4_rev	136094120	136094215	TATTGAAAGTCAGCCCTCGACACAAGGGTTTG
cluster_8106429	chr6_rev	49186427	49186616	GAAACCTCCCGTGGAGCAGAAGGGCAAAA
cluster_8317390	chr6	102298534	102298576	TCCCTGGTGGTCTAGTGGCTAGGATTCGGCGCTTT
cluster_640179	chr1	169270338	169270584	GCACGTTCGTGTGGAACCTGGCGCTAAACC
cluster_8785884	chr7_rev	52382748	52382965	GACTGTGAGATCAACCCATGCACCGCTCTGAGA
cluster_3365220	chr15	3742960	3742998	TCCCTGGTGGTCTAGTGGTTAGGAATCGGCAC
cluster_6331325	chr3_rev	96289064	96289325	GTCTACGGCCATACCACCCTGAATCCACCC
cluster_7303762	chr5_rev	16624012	16624157
cluster_10330935	chrX_rev	12378988	12379030	TATTGAAAGTCAGCCCTCGACACAAGGGTTT
cluster_139488	chr1	37062283	37062402	GGAAGCTAAGCAGGGTCGGGCCTTGTTAGTACTT
cluster_1473969	chr11	48616641	48616709	TTTGCTGAAATCCAGAGGCTGTTTCTGAGCTGT
cluster_177342	chr1	46132844	46133029	TGCCCAGTGCTCTGAATGTCAAAGTGAAGAAATT
cluster_2453234	chr13	21360334	21360412	GGTCCCATGGTGTAATGGTTAGCACTCTGGACT
cluster_2624080	chr13_rev	58541199	58541291	GGGTCGGGCCTGGTTAGTACTTGCATGGGAGA
cluster_2822663	chr13	104186287	104186366	TGATCTCGGAAGCTAAGCAGGGTCGGGCCTGGTTA
cluster_3030031	chr14_rve	37669140	37669197	CGTCTGATCTCAGAAGCTAAGCAGGGTCGGGCC
cluster_7075338	chr4	130305549	130305690	GGTCGATGATGAGAGCTTTGTTCTGAGCC
cluster_97604	chr1_rev	27015972	27016083	AGGGCCATACCACCCTGAACGCGCCCAATC
cluster_5281607	chr2	22600317	22600537	TGAAAAGAACTTTGAAGAGAGAGTTCAAGAGGG
cluster_4881490	chr18	75161096	75161178	GCAGTGATGACTATCTTAGGACACCTTTGGATTTACCG
cluster_6046302	chr3	24061933	24062029	GTCAGGATGGCCGAGCAGTCTAAGGCAC
cluster_7962537	chr6_rev	8678779	8679095	TTGAAAGTCAGCCCTTGACACAAGGGTTTGG
cluster_1673823	chr11	86075669	86075787	ACCCATGGTGTAATGGTTAGCACTCTGGACTTTGA
cluster_178826	chr1	46431073	46431146	TAAGCAGGGTCGGGCCTGGTTAGGACTTGGATGG
cluster_3151120	chr14	62162463	62162526	CGGTAGAGCATGAGACTCTTAATCTCAGGGTCGTAG
cluster_4503980	chr17	71313007	71313235	ATCTGTGGGATTATGACTGAACGCCTCTAAGTCAG
cluster_5630442	chr2	112049767	112049913	GGTTCCATGGTGTAATGGTTAGCACTCTGGACTCTG
cluster_5662260	chr2_rev	120466439	120466477	GGGAATACTGGGTGCTGTAGGCTTTAAAAAA
cluster_8343196	chr6_rev	112184178	112184261	GTCTACGGCCATACCACCCTGAATGTGCCTGA
cluster_846027	chr10	26077828	26077859	TGGGAATACCAGGTGCTGTAGGCTTTAAAAA
cluster_9213891	chr8_rev	3754396	3754510	GGCCCTGGGGGAGCGCTGAGAAGACGGTCGAACTT
cluster_10091374	chr9	80247277	80247391	TTACCAAGCGTTGGATTGTTCACCCACTAA
cluster_2371953	chr12_rev	117715227	117715298	CAGTCGGTAGAGCATGAGACTCTTAATCTCA
cluster_2836425	chr13	107911841	107911966	CGGTCGTCCGACCTGGGTATAGGGGCGAAAGACTAAT
cluster_2836427	chr13	107912049	107912169	AAACTTTAAATGGGTAAGAAGCCCGGCTCGCTGGC
cluster_3219989	chr14_rev	78711040	78711133	TGATCTCGGAAGCTAAGCAGGGTCGGGCCTGGTTA
cluster_3891835	chr16	23109013	23109102	TGAAATGAAGA-GAATACTCTTGCTGATC
cluster_4423252	chr17_rev	50559347	50559530	TTAGAACTGGTGCGGACCAGGGGAATCCTACTGTTT
cluster_4618879	chr18	6085368	6085458	GTCTACAGCCATACCACCCTGAACGCGCC
cluster_4727052	chr18	34807052	34807127	GTCTACGGCCATACCACCCTGAACACACCCGAT
cluster_4964552	chr19_rev	5799173	5799431	AACCTTTTTTTTTCTGTAGACCTTTTTCAGATAACACC
cluster_528781	chr1	138261441	138261551	CGAAGCTACCATCTGTGGGATTATGACTGAACGCC
cluster_6104617	chr3_rev	39534971	39535004	TCTATGGCCATACCACCCTGAACGCGCCCAA
cluster_6124668	chr3_rev	45497383	45497423	GGTTCCATGGTGTAATGGTTAGCACTCTGGACTCT
cluster_7085356	chr4	131866607	131866679	GGATGAGAAATGCGGATATGGGACTGAGACCA
cluster_7305168	chr5_rev	17071272	17071305	TATACGGCCATACCACCCTGAACGCGCCCAA
cluster_7305635	chr5_rev	17282540	17282621	AACTGTTGCGGACCAGGGGAATCCGACTGTTT
cluster_7879890	chr5_rev	143080727	143080848	GTAGAGCATGAGACTCTTAATCTCAGGGTCATAGGT
cluster_8259957	chr6_rev	87947208	87947255	AAGAAAGTCAGCCCTCGACACAAGGGTTTGT
cluster_8336966	chr6_rev	109455344	109455468	GTTTCCCTCAGGATAGCTGGCGCTCTCGCTCTTT
cluster_899011	chr10	40271052	40271116	GGCTACGGCCATACCACCCTGAACGCGCCGGATCTCGT
cluster_6185834	chr3_rev	61962687	61963261	TGAAAAGAACTTTGAAGAGAGAGTTCAAGAGGGCA
cluster_7735416	chr5	119746972	119747319	GTCTACGGCCATACCACCCTGAACTCGCCC
cluster_4342430	chr17_rev	35087880	35087964	GAGAGTGATGATTTCACAGACTAGAGTCTCTGACG
cluster_4881494	chr18	75161532	75161600	TTGCTGTGATGACTATCTTAGGACACCTTTGGATTAACCG
cluster_6944287	chr4_rev	106992695	106992730	TCCCTGGTGGTCTAGTGGTTAGAATTCGGC
cluster_10189611	chr9_rev	105721784	105721881	ATCTGTGGGATTATGACTGAACGCCTC
cluster_10693884	chrX_rev	113400863	113400989	TTGACGCGATGTGATTTCTGCCCAGTGCTCTGAAAGT
cluster_497243	chr1	133470459	133470631	CTCCATCTAAGGCTAAATACCGGCACGAGACTGATAA
cluster_5705390	chr2	130103743	130103834	AAAGGATGAACGAACTTGGCCTGACC
cluster_596846	chr1	157891382	157891448	AAACCTCACCCGGCCCGGACATGGACAGGATTGACAGATT
cluster_6096309	chr3	37380293	37380582	AGGGCGAAGCCAGAGGAAACTCTGGTGGAGGTCTGTAGC
cluster_7138553	chr4	138893990	138894111	ATCTGTGGGATTATGACTGAACGCCTCTAAGT
cluster_7138555	chr4	138894205	138894386	GGGTCCGGTGCGGAGAGCCGTTCGTCTTGGGAAA
cluster_849430	chr10	27151477	27151523	GGTTCCATGGTCTAATGGTTAGCACTCTGGACTCTGAAA
cluster_8666664	chr7	26982570	26982635	GTCTACGGCCATACCACCCTGAACGCACTC
cluster_8996791	chr7_rev	106692449	106692499	TCCCTGGTGGTCTAGTGGTTAGGCTTTGGTGCT
